# Co-deletion of *ATAD1* with *PTEN* primes cells for BIM-mediated apoptosis

**DOI:** 10.1101/2021.07.01.450781

**Authors:** Jacob M. Winter, Heidi L. Fresenius, Heather R. Keys, Corey N. Cunningham, Jeremy Ryan, Deepika Sirohi, Jordan A. Berg, Sheryl R. Tripp, Paige Barta, Neeraj Agarwal, Anthony Letai, David M. Sabatini, Matthew L. Wohlever, Jared Rutter

**Author notes:** Correspondence should be addressed to J.R.

## Abstract

*PTEN* is a potent tumor suppressor gene that is frequently mutated or deleted in human cancers. Such deletions often include portions of the 10q23 locus beyond the bounds of *PTEN* itself, in many cases resulting in the disruption of additional genes. Coincidental loss of *PTEN*-adjacent genes might impose vulnerabilities that could either affect patient outcome basally or be exploited therapeutically. Here we describe how the loss of *ATAD1*, which is adjacent to and frequently co-deleted with *PTEN*, predisposes cancer cells to apoptosis and correlates with improved survival in cancer patients. ATAD1 directly and specifically extracts the pro-apoptotic BIM protein from mitochondria to inactivate it. Cells lacking ATAD1 are hypersensitive to clinically used proteasome inhibitors, which increase BIM and trigger apoptosis. Thus, we demonstrate that mitochondrial protein quality control interfaces with cell death in a clinically actionable manner.
