## Supplementary material for "Co-deletion of *ATAD1* with *PTEN* primes cells for BIM-mediated apoptosis": mCRPC_patient_OS_data

Overall
(A) ATAD1-null PTEN-null
Case ID	Study ID	Number at Risk	Status	Survival Rate	Time (months)
5115359	prad_su2c_2019	28	deceased	0.9642857142857143	2.923784494
9115524	prad_su2c_2019	27	deceased	0.9285714285714285	3.515111695
97115125	prad_su2c_2019	26	censored	0.9285714285714285	3.94218134
6115323	prad_su2c_2019	25	deceased	0.8914285714285713	4.270696452
9115522	prad_su2c_2019	24	censored	0.8914285714285713	10.5781866
5115405	prad_su2c_2019	23	censored	0.8914285714285713	10.5781866
9115339	prad_su2c_2019	22	deceased	0.8509090909090908	12.02365309
9115551	prad_su2c_2019	21	censored	0.8509090909090908	16.52431012
1115362	prad_su2c_2019	20	censored	0.8509090909090908	20.17082786
9115175	prad_su2c_2019	19	deceased	0.8061244019138755	22.14191853
9115173	prad_su2c_2019	18	censored	0.8061244019138755	23.32457293
96115473	prad_su2c_2019	17	censored	0.8061244019138755	29.66491459
1115156	prad_su2c_2019	16	deceased	0.7557416267942583	29.82917214
WA25	prad_mich	15	deceased	0.705358851674641	33
6115395	prad_su2c_2019	14	censored	0.705358851674641	35.24967148
5115128	prad_su2c_2019	13	deceased	0.6511004784688995	39.32325887
WA37	prad_mich	12	deceased	0.5968421052631578	41
1115305	prad_su2c_2019	11	censored	0.5968421052631578	44.18528252
WA42	prad_mich	10	deceased	0.5371578947368421	60
WA57	prad_mich	9	deceased	0.4774736842105263	77
WA49	prad_mich	8	deceased	0.4177894736842105	98
WA13	prad_mich	7	deceased	0.35810526315789476	132
WA32	prad_mich	6	deceased	0.2984210526315789	156
WA26	prad_mich	5	deceased	0.23873684210526314	156
WA48	prad_mich	4	deceased	0.17905263157894738	158
WA14	prad_mich	3	deceased	0.11936842105263157	180
WA28	prad_mich	2	deceased	0.059684210526315784	180
WA56	prad_mich	1	deceased	0	218
(B) PTEN null (only)
Case ID	Study ID	Number at Risk	Status	Survival Rate	Time (months)
5115030	prad_su2c_2019	35	censored	1	1.67542707
9115104	prad_su2c_2019	34	censored	1	2.431011827
5115410	prad_su2c_2019	33	censored	1	2.726675427
6115236	prad_su2c_2019	32	deceased	0.96875	3.94218134
5115260	prad_su2c_2019	31	censored	0.96875	6.504599212
1115549	prad_su2c_2019	30	censored	0.96875	7.424441524
96115639	prad_su2c_2019	29	deceased	0.935344827586207	8.935611038
6115392	prad_su2c_2019	28	deceased	0.9019396551724139	9.00131406
5115610	prad_su2c_2019	27	censored	0.9019396551724139	9.921156373
1115468	prad_su2c_2019	26	deceased	0.8672496684350134	9.986859396
5115058	prad_su2c_2019	25	deceased	0.8325596816976129	13.14060447
5115255	prad_su2c_2019	24	deceased	0.7978696949602123	14.84888305
6115288	prad_su2c_2019	23	censored	0.7978696949602123	16.03153745
1115263	prad_su2c_2019	22	censored	0.7978696949602123	16.59001314
5115031	prad_su2c_2019	21	censored	0.7978696949602123	20.20367937
9115341	prad_su2c_2019	20	deceased	0.7579762102122016	20.72930355
1115183	prad_su2c_2019	19	deceased	0.7180827254641909	22.99605782
WA22	prad_mich	18	deceased	0.6781892407161805	30
9115422	prad_su2c_2019	17	deceased	0.6382957559681698	31.53745072
6115234	prad_su2c_2019	16	censored	0.6382957559681698	32.81865966
WA17	prad_mich	15	deceased	0.5957427055702919	33
9115065	prad_su2c_2019	14	deceased	0.5531896551724139	33.08147175
9115111	prad_su2c_2019	13	deceased	0.510636604774536	33.73850197
WA16	prad_mich	12	deceased	0.46808355437665794	37
9115047	prad_su2c_2019	11	deceased	0.42553050397877995	41.22864652
9115102	prad_su2c_2019	10	deceased	0.38297745358090196	47.76609724
WA24	prad_mich	9	deceased	0.34042440318302397	54
WA53	prad_mich	8	deceased	0.297871352785146	56
WA12	prad_mich	7	deceased	0.255318302387268	60
WA10	prad_mich	6	deceased	0.21276525198939	84
WA20	prad_mich	5	deceased	0.170212201591512	96
WA31	prad_mich	4	deceased	0.12765915119363402	97
WA41	prad_mich	3	deceased	0.085106100795756	108
WA18	prad_mich	2	deceased	0.042553050397878	156
WA54	prad_mich	1	deceased	0	162
(C) unaltered
Case ID	Study ID	Number at Risk	Status	Survival Rate	Time (months)
1115550	prad_su2c_2019	113	censored	1	1.839684625
5115609	prad_su2c_2019	112	censored	1	1.97109067
6115116	prad_su2c_2019	111	deceased	0.990990990990991	2.759526938
1115019	prad_su2c_2019	110	deceased	0.9819819819819819	3.153745072
6115251	prad_su2c_2019	109	deceased	0.9729729729729732	3.64651774
5115160	prad_su2c_2019	108	deceased	0.9639639639639641	4.270696452
1115161	prad_su2c_2019	107	deceased	0.9549549549549551	4.533508541
9115555	prad_su2c_2019	106	censored	0.9549549549549551	4.566360053
5115650	prad_su2c_2019	105	deceased	0.945860145860146	5.880420499
5115276	prad_su2c_2019	104	deceased	0.9367653367653369	6.044678055
9115552	prad_su2c_2019	103	censored	0.9367653367653369	6.373193167
5115412	prad_su2c_2019	102	censored	0.9367653367653369	6.73455979
5115186	prad_su2c_2019	101	censored	0.9367653367653369	8.278580815
96115497	prad_su2c_2019	100	censored	0.9367653367653369	8.311432326
1115020	prad_su2c_2019	99	deceased	0.9273030606363942	8.442838371
5115129	prad_su2c_2019	98	deceased	0.9178407845074513	9.231274639
5115615	prad_su2c_2019	97	deceased	0.9083785083785085	10.34822602
5115075	prad_su2c_2019	96	deceased	0.8989162322495657	10.74244415
5115409	prad_su2c_2019	95	censored	0.8989162322495657	11.66228647
5115254	prad_su2c_2019	94	censored	0.8989162322495657	11.89224704
1115016	prad_su2c_2019	93	deceased	0.8892504663113984	11.99080158
9115517	prad_su2c_2019	92	deceased	0.879584700373231	12.12220762
9115324	prad_su2c_2019	91	deceased	0.8699189344350635	12.25361367
9115109	prad_su2c_2019	90	deceased	0.8602531684968963	12.81208936
5115203	prad_su2c_2019	89	deceased	0.8505874025587289	12.87779238
5115327	prad_su2c_2019	88	censored	0.8505874025587289	13.92904074
WA3	prad_mich	87	deceased	0.8408105358626515	14
6115605	prad_su2c_2019	86	deceased	0.8310336691665742	14.15900131
1115265	prad_su2c_2019	85	deceased	0.8212568024704968	14.29040736
6115322	prad_su2c_2019	84	censored	0.8212568024704968	14.48751643
WA15	prad_mich	83	deceased	0.8113621421997679	15
1115554	prad_su2c_2019	82	deceased	0.801467481929039	15.17739816
9115586	prad_su2c_2019	81	deceased	0.7915728216583101	15.37450723
6115114	prad_su2c_2019	80	deceased	0.7816781613875812	16.42575558
96115513	prad_su2c_2019	79	deceased	0.7717835011168523	16.62286465
6115120	prad_su2c_2019	78	deceased	0.7618888408461235	16.62286465
6115242	prad_su2c_2019	77	deceased	0.7519941805753948	17.57555848
9115325	prad_su2c_2019	76	deceased	0.7420995203046659	17.60840999
5115034	prad_su2c_2019	75	deceased	0.7322048600339369	17.67411301
1115444	prad_su2c_2019	74	deceased	0.7223101997632081	17.70696452
9115425	prad_su2c_2019	73	censored	0.7223101997632081	17.83837057
9115572	prad_su2c_2019	72	deceased	0.7122781136553858	18.13403417
9115539	prad_su2c_2019	71	deceased	0.7022460275475635	18.42969777
9115108	prad_su2c_2019	70	deceased	0.6922139414397412	18.72536137
1115467	prad_su2c_2019	69	censored	0.6922139414397412	19.48094612
97115363	prad_su2c_2019	68	censored	0.6922139414397412	20.17082786
1115284	prad_su2c_2019	67	deceased	0.6818823900749691	20.56504599
6115121	prad_su2c_2019	66	deceased	0.6715508387101967	20.72930355
96115140	prad_su2c_2019	65	deceased	0.6612192873454245	20.86070959
5115408	prad_su2c_2019	64	censored	0.6612192873454245	22.01051248
1115442	prad_su2c_2019	63	censored	0.6612192873454245	22.07621551
9115069	prad_su2c_2019	62	deceased	0.6505544601301757	22.20762155
1115372	prad_su2c_2019	61	deceased	0.639889632914927	23.06176084
9115566	prad_su2c_2019	60	deceased	0.6292248056996781	23.32457293
9115070	prad_su2c_2019	59	deceased	0.6185599784844293	23.39027595
1115526	prad_su2c_2019	58	censored	0.6185599784844293	24.83574244
9115060	prad_su2c_2019	57	censored	0.6185599784844293	24.83574244
9115570	prad_su2c_2019	56	censored	0.6185599784844293	25
6115399	prad_su2c_2019	55	censored	0.6185599784844293	25.49277267
9115174	prad_su2c_2019	54	deceased	0.607105164068051	25.62417871
1115264	prad_su2c_2019	53	deceased	0.5956503496516727	26.1826544
9115575	prad_su2c_2019	52	censored	0.5956503496516727	26.70827858
13115465	prad_su2c_2019	51	censored	0.5956503496516727	27.10249671
9115067	prad_su2c_2019	50	deceased	0.5837373426586393	28.05519054
1115202	prad_su2c_2019	49	censored	0.5837373426586393	28.31800263
96115498	prad_su2c_2019	48	censored	0.5837373426586393	28.35085414
9115416	prad_su2c_2019	47	deceased	0.5713173991978172	28.48226018
1115093	prad_su2c_2019	46	deceased	0.5588974557369951	28.8107753
9115181	prad_su2c_2019	45	deceased	0.546477512276173	28.87647832
9115051	prad_su2c_2019	44	deceased	0.5340575688153509	29.4021025
6115595	prad_su2c_2019	43	deceased	0.5216376253545288	29.50065703
6115383	prad_su2c_2019	42	deceased	0.5092176818937068	29.66491459
1115310	prad_su2c_2019	41	deceased	0.4967977384328846	29.66491459
97115368	prad_su2c_2019	40	censored	0.4967977384328846	30.38764783
96115207	prad_su2c_2019	39	censored	0.4967977384328846	30.5847569
9115059	prad_su2c_2019	38	deceased	0.4837241137372824	30.71616294
6115594	prad_su2c_2019	37	deceased	0.4706504890416802	32.12877792
96115472	prad_su2c_2019	36	censored	0.4706504890416802	32.78580815
9115338	prad_su2c_2019	35	deceased	0.45720333221191795	33.01576873
6115590	prad_su2c_2019	34	censored	0.45720333221191795	33.47568988
1115307	prad_su2c_2019	33	deceased	0.4433486857812538	33.8370565
1115311	prad_su2c_2019	32	censored	0.4433486857812538	33.8370565
6115235	prad_su2c_2019	31	censored	0.4433486857812538	34.55978975
6115124	prad_su2c_2019	30	censored	0.4433486857812538	35.8738502
5115130	prad_su2c_2019	29	censored	0.4433486857812538	36.56373193
1115342	prad_su2c_2019	28	deceased	0.427514804146209	37.91064389
WA11	prad_mich	27	deceased	0.41168092251116417	39
WA30	prad_mich	26	deceased	0.39584704087611944	42
6115247	prad_su2c_2019	25	deceased	0.38001315924107465	44.05387648
9115182	prad_su2c_2019	24	deceased	0.36417927760602986	45.03942181
WA47	prad_mich	23	deceased	0.34834539597098507	46
WA40	prad_mich	22	deceased	0.33251151433594034	47
WA55	prad_mich	21	deceased	0.3166776327008955	52
1115313	prad_su2c_2019	20	censored	0.3166776327008955	52.46386334
96115135	prad_su2c_2019	19	deceased	0.3000103888745326	57.26018397
WA7	prad_mich	18	deceased	0.28334314504816965	64
1115308	prad_su2c_2019	17	deceased	0.26667590122180673	68.98817346
WA46	prad_mich	16	deceased	0.2500086573954438	69
WA43	prad_mich	15	deceased	0.2333414135690809	70
WA59	prad_mich	14	deceased	0.216674169742718	94
WA23	prad_mich	13	deceased	0.20000692591635505	96
WA33	prad_mich	12	deceased	0.18333968208999213	105
WA27	prad_mich	11	deceased	0.1666724382636292	105
WA35	prad_mich	10	deceased	0.1500051944372663	109
WA29	prad_mich	9	deceased	0.13333795061090337	120
WA19	prad_mich	8	deceased	0.11667070678454045	120
WA60	prad_mich	7	deceased	0.10000346295817752	129
WA38	prad_mich	6	deceased	0.0833362191318146	131
WA51	prad_mich	5	deceased	0.06666897530545168	133
WA58	prad_mich	4	deceased	0.05000173147908876	141
WA52	prad_mich	3	deceased	0.03333448765272584	160
WA39	prad_mich	2	deceased	0.01666724382636292	168
WA50	prad_mich	1	deceased	0	192
